# SARS-CoV-2 sequence typing, evolution and signatures of selection using CoVa, a Python-based command-line utility

**DOI:** 10.1101/2020.06.09.082834

**Authors:** Farhan Ali, Mohak Sharda, Aswin Sai Narain Seshasayee

**Author notes:** To whom correspondence should be addressed. Farhan Ali; Aswin Seshasayee.

## Abstract

The current global pandemic COVID-19, caused by SARS-CoV-2, has resulted in millions of infections worldwide in a few months. Global efforts to tackle this situation have produced a tremendous body of genomic data, which can be used for tracing transmission routes, characterization of isolates, and monitoring variants with potential for unusual virulence. Several groups have analyzed these genomes using different approaches. However, as new data become available, the research community needs a pipeline to perform a set of routine analyses, that can quickly incorporate new genome sequences and update the analysis reports. We developed a programmatic tool, CoVa, with this objective. It is a fast, accurate and user-friendly utility to perform a variety of genome analyses on hundreds of SARS-CoV-2 sequences. Using CoVa, we define a modified sequence typing nomenclature and identify sites under positive selection. Further analysis identified some peptides and sites showing geographical patterns of selection. Specifically, we show differences in sequence type distribution between sequences from India and those from the rest of the world. We also show that several sites show signatures of positive selection uniquely in sequences from India. Preliminary evolutionary analysis, using features that will be incorporated into CoVa in the near future, show a mutation rate of 7.4 × 10^−4^ substitutions/site/year, confirm a temporal signal with a November 2019 origin of SARS-CoV-2, and a heterogeneity in the geographical distribution of Indian samples.
