## Supplementary material for "SARS-CoV-2 sequence typing, evolution and signatures of selection using CoVa, a Python-based command-line utility": Sup. table 1

### Sheet: Sheet1
Position	Reference	Variant	Peptide	Effect	Report	Match
8782	C	T	nsp4	S76S	Koyama et al	1
28144	T	C	ORF8	L84S	Koyama et al	1
24351	C	T	S	A930V	Sardar et al	1
26144	G	T	ORF3a	G251V	Issa et al	1
25563	G	T	ORF3a	Q57H	Issa et al	1
25979	G	T	ORF3a	G196V	Issa et al	1
28881	GGG	AAC	N	R203K/G204R	Leary et al	1
1059	C	T	nsp2	T85I	Lokman et al	1
3037	C	T	nsp3	F106F	Lokman et al	1
14408	C	T	RDRp	P323L	Lokman et al	1
17747	C	T	helicase	P504L	Lokman et al	1
17858	A	G	helicase	Y541C	Lokman et al	1
18060	C	T	exonuclease	L7L	Lokman et al	1
23403	A	G	S	D614G	Lokman et al	1
22785	G	T	S	R407I	Saha et al	0	R408I
21992	TAT	-	S	Y144del	Saha et al	0	Y145del
4809	C	T	nsp3		Joshi & Paul	1
23010	T	C	S	V483A	Ou et al	1
22988	G	A	S	G476S	Ou et al	1
1397	G	A	nsp2	V198I	Guan et al	1
1440	G	A	nsp2	G212D	Guan et al	1
