## Supplementary material for "SARS-CoV-2 sequence typing, evolution and signatures of selection using CoVa, a Python-based command-line utility": Sup. table 3

tip	date	distance	residual
430741_China_2020_02_10_Asia	2020.1092896174864	2.1902507930008605E-4	3.1698825386930116E-5
430728_China_2020_02_02_Asia	2020.0874316939892	1.8953477930008607E-4	1.8444059906389936E-5
430731_China_2020_02_04_Asia	2020.0928961748634	1.8953477930008607E-4	1.4385176276524985E-5
417030_Australia_2020_01_24_Oceania	2020.0628415300546	2.2011847930008608E-4	6.72927362406712E-5
406593_China_2020_01_13_Asia	2020.032786885246	1.519792793000861E-4	2.147739620459539E-5
418624_Belgium_2020_03_15_Europe	2020.2021857923498	2.0010952069991387E-4	-5.621775492005806E-5
421186_Belgium_2020_03_30_Europe	2020.2431693989072	2.3180852069991386E-4	-5.496038214371213E-5
430745_China_2020_03_14_Asia	2020.1994535519125	3.3180202069991386E-4	7.750418689498543E-5
417491_Italy_2020_03_03_Europe	2020.1693989071039	1.6437642069991386E-4	-6.759755314109041E-5
443294_France_2020_04_06_Europe	2020.2622950819673	2.6070102069991385E-4	-4.027397484812845E-5
435410_Hungary_2020_03_26_Europe	2020.2322404371585	2.8136612069991384E-4	2.7149851160177462E-6
447283_Israel_2020_03_28_Asia	2020.2377049180327	3.150761206999138E-4	3.236610148615274E-5
447282_Israel_2020_03_29_Asia	2020.24043715847	2.8136182069991384E-4	-3.3776403288907054E-6
444022_USA_2020_03_18_NorthAmerica	2020.2103825136612	2.454417206999139E-4	-1.6973880364744417E-5
445078_USA_2020_03_20_NorthAmerica	2020.2158469945355	2.789646206999138E-4	1.2490136005390527E-5
436942_USA_2020_04_08_NorthAmerica	2020.2677595628415	3.535629206999138E-4	4.8529041522006545E-5
436956_USA_2020_04_03_NorthAmerica	2020.2540983606557	2.901326206999138E-4	-4.754049403442101E-6
436959_USA_2020_04_05_NorthAmerica	2020.25956284153	3.5558732069991376E-4	5.664176696691496E-5
436944_USA_2020_04_06_NorthAmerica	2020.2622950819673	3.2095892069991376E-4	1.9983925151871454E-5
436949_USA_2020_04_04_NorthAmerica	2020.2568306010928	3.2095892069991376E-4	2.4042808781736405E-5
436946_USA_2020_04_07_NorthAmerica	2020.2650273224044	2.514906206999139E-4	-5.151381666294988E-5
436954_USA_2020_04_09_NorthAmerica	2020.2704918032787	2.4947432069991385E-4	-5.758900029281485E-5
415159_Belgium_2020_02_29_Europe	2020.1612021857923	2.545832206999139E-4	2.869757230359606E-5
447307_Israel_2020_03_22_Asia	2020.22131147541	3.8866032069991387E-4	1.1812695237552564E-4
418218_France_2020_02_21_Europe	2020.139344262295	2.1998402069991384E-4	1.033390682283374E-5
418239_France_2020_03_16_Europe	2020.204918032787	3.509025206999138E-4	9.254580326489837E-5
438114_Austria_2020_03_27_Europe	2020.2349726775956	2.474580206999139E-4	-3.3222556699025706E-5
420293_USA_2020_04_02_NorthAmerica	2020.2513661202186	2.0990252069991386E-4	-8.295470758839854E-5
435414_Hungary_2020_03_30_Europe	2020.2431693989072	2.486155206999139E-4	-3.81533821437121E-5
422636_CzechRepublic_2020_03_08_Europe	2020.1830601092897	2.839528206999138E-4	4.1831637784136145E-5
443297_France_2020_03_26_Europe	2020.2322404371585	2.822971206999138E-4	3.645985116017714E-6
421184_Belgium_2020_03_31_Europe	2020.2459016393443	3.824121206999139E-4	9.361377604124438E-5
443314_France_2020_04_14_Europe	2020.2841530054645	2.788762206999138E-4	-3.8334309367366254E-5
437936_Austria_2020_03_30_Europe	2020.2431693989072	2.454417206999139E-4	-4.132718214371208E-5
437938_Austria_2020_04_03_Europe	2020.2540983606557	2.789646206999138E-4	-1.5922049403442086E-5
434540_CostaRica_2020_03_18_SouthAmerica	2020.2103825136612	4.47414820699914E-4	1.8499921963525566E-4
418242_Algeria_2020_03_08_Africa	2020.1830601092897	2.8098092069991383E-4	3.885973778413617E-5
416498_France_2020_03_11_Europe	2020.191256830601	2.8098092069991383E-4	3.277141233967181E-5
443309_France_2020_03_25_Europe	2020.2295081967213	2.821013206999138E-4	5.479626930839185E-6
420037_Algeria_2020_03_02_Africa	2020.1666666666667	2.8098092069991383E-4	5.103638867373102E-5
414630_France_2020_03_03_Europe	2020.1693989071039	3.103224206999138E-4	7.834844685890952E-5
443277_France_2020_03_28_Europe	2020.2377049180327	3.143505206999138E-4	3.164050148615278E-5
443269_France_2020_03_21_Europe	2020.2185792349726	3.143505206999138E-4	4.5846594190569084E-5
443272_France_2020_03_24_Europe	2020.2267759562842	3.438408206999138E-4	6.924856874566059E-5
443296_France_2020_03_19_Europe	2020.2131147540983	3.103179206999138E-4	4.587287782021194E-5
436107_Taiwan_2020_03_31_Asia	2020.2459016393443	3.4374652069991377E-4	5.4948176041244275E-5
428366_France_2020_03_30_Europe	2020.2431693989072	2.4342542069991386E-4	-4.334348214371213E-5
445219_Colombia_2020_04_02_SouthAmerica	2020.2513661202186	2.4140912069991387E-4	-5.144810758839853E-5
437923_Austria_2020_03_10_Europe	2020.188524590164	2.0788622069991386E-4	-3.829384584550671E-5
434373_Belgium_2020_03_28_Europe	2020.2377049180327	2.456388206999139E-4	-3.7071198513847136E-5
447292_Israel_2020_03_25_Asia	2020.2295081967213	2.456270206999139E-4	-3.0994673069160744E-5
447296_Israel_2020_03_24_Asia	2020.2267759562842	2.1191882069991386E-4	-6.267343125433933E-5
427683_Australia_2020_03_23_Oceania	2020.224043715847	3.477534206999138E-4	7.519061056048205E-5
416511_France_2020_03_07_Europe	2020.1803278688524	2.4363602069991388E-4	3.5442795994017557E-6
444996_USA_2020_03_27_NorthAmerica	2020.2349726775956	2.3939282069991387E-4	-4.128775669902572E-5
422412_Taiwan_2020_03_14_Asia	2020.1994535519125	2.0586992069991384E-4	-4.842791310501459E-5
445081_USA_2020_03_23_NorthAmerica	2020.224043715847	2.0385362069991385E-4	-6.870918943951789E-5
416510_France_2020_03_06_Europe	2020.1775956284152	2.0385362069991385E-4	-3.4208678585776825E-5
418226_France_2020_03_09_Europe	2020.1857923497269	2.0385362069991385E-4	-4.0297004030685274E-5
416501_France_2020_03_10_Europe	2020.188524590164	2.3942052069991386E-4	-6.759545845506714E-6
416502_France_2020_02_26_Europe	2020.1530054644809	2.415198206999139E-4	2.172249774828243E-5
418220_France_2020_02_28_Europe	2020.1584699453551	2.0990252069991386E-4	-1.3953685881360503E-5
431118_China_2020_03_13_Asia	2020.1967213114754	2.3728762069991386E-4	-1.4980771290193113E-5
431782_China_2020_03_22_Asia	2020.22131147541	2.3540712069991385E-4	-3.512624762447438E-5
443290_France_2020_03_31_Europe	2020.2459016393443	2.6872152069991383E-4	-2.0076823958755665E-5
447616_Taiwan_2020_03_21_Asia	2020.2185792349726	3.021764206999138E-4	3.3672494190569054E-5
420072_Senegal_2020_03_18_Africa	2020.2103825136612	2.7129162069991383E-4	8.8760196352555E-6
447291_Israel_2020_03_26_Asia	2020.2322404371585	2.3756282069991387E-4	-4.108831488398222E-5
447308_Israel_2020_03_21_Asia	2020.2185792349726	2.0183732069991385E-4	-6.666660580943089E-5
437921_Austria_2020_03_12_Europe	2020.1939890710382	2.3326952069991386E-4	-1.6969429475371668E-5
438035_Austria_2020_03_14_Europe	2020.1994535519125	1.9982102069991385E-4	-5.447681310501458E-5
437915_Austria_2020_03_09_Europe	2020.1857923497269	2.6068882069991387E-4	1.6538195969314747E-5
428346_Turkey_2020_04_17_Asia	2020.292349726776	3.3374742069991383E-4	1.0448565187947366E-5
427391_Turkey_2020_04_13_Asia	2020.2814207650274	3.3365212069991386E-4	1.8471032447455252E-5
437468_SaudiArabia_2020_03_22_Asia	2020.22131147541	3.3161132069991383E-4	6.10779523755256E-5
437477_SaudiArabia_2020_04_09_Asia	2020.2704918032787	3.7917972069991386E-4	7.211639970718515E-5
447537_India_2020_05_05	2020.3415300546449	4.47377220699914E-4	8.754841251938503E-5
437188_Indonesia_2020_04_14_Asia	2020.2841530054645	3.437551206999138E-4	2.6544590632633766E-5
430819_Egypt_2020_03_18_Africa	2020.2103825136612	2.8107222069991385E-4	1.865661963525552E-5
444482_India_2020_05_02	2020.3333333333333	2.8086252069991385E-4	-7.287796203570669E-5
437762_SaudiArabia_2020_04_02_Asia	2020.2513661202186	2.828342206999139E-4	-1.0023007588398506E-5
437464_SaudiArabia_2020_03_23_Asia	2020.224043715847	2.828342206999139E-4	1.027141056048216E-5
450343_Bangladesh_2020_05_09_Asia	2020.3524590163934	4.4990112069991404E-4	8.19545452598772E-5
435065_India_2020_03_15	2020.2021857923498	3.203181206999138E-4	6.399084507994189E-5
435066_India_2020_03_18	2020.2103825136612	3.203181206999138E-4	5.790251963525548E-5
447048_India_2020_04_27	2020.3196721311476	4.8378312069991404E-4	1.4018984703862282E-4
447046_India_2020_05_04	2020.3387978142077	4.54360520699914E-4	9.656115433420649E-5
447039_India_2020_05_03	2020.3360655737704	3.8728992069991385E-4	3.1519996149471864E-5
435055_India_2020_04_22	2020.3060109289618	3.8729502069991385E-4	5.384895611339603E-5
447548_India_2020_04_28	2020.3224043715848	4.1877012069991393E-4	7.314740522380126E-5
437733_SaudiArabia_2020_04_19_Asia	2020.2978142076502	3.122538206999138E-4	-1.5103918441917606E-5
444457_India_2020_04_26	2020.3169398907103	2.7891212069991385E-4	-6.265171114633387E-5
437724_SaudiArabia_2020_04_16_Asia	2020.2896174863388	3.082229206999138E-4	-1.304649299723121E-5
437707_SaudiArabia_2020_04_14_Asia	2020.2841530054645	2.7476792069991386E-4	-4.24426093673662E-5
437693_SaudiArabia_2020_04_05_Asia	2020.25956284153	3.3766882069991385E-4	3.872326696691505E-5
447054_Romania_2020_04_30_Europe	2020.327868852459	4.7186392069991403E-4	1.221823215939364E-4
450508_Lebanon_2020_03_04_Asia	2020.172131147541	2.7082982069991384E-4	3.682640504386607E-5
450509_Lebanon_2020_03_15_Asia	2020.2021857923498	3.693430206999139E-4	1.1301574507994197E-4
450514_Lebanon_2020_03_13_Asia	2020.1967213114754	5.03613620699914E-4	2.51345228709807E-4
419299_Japan_2020_03_09_Asia	2020.1857923497269	2.3957432069991386E-4	-4.5763040306852625E-6
419296_Japan_2020_03_08_Asia	2020.1830601092897	2.0587562069991386E-4	-3.6245562215863806E-5
447614_Taiwan_2020_03_15_Asia	2020.2021857923498	2.0385932069991386E-4	-5.2467954920058064E-5
437626_India_2020_03_24	2020.2267759562842	2.0385932069991386E-4	-7.073293125433932E-5
436103_Taiwan_2020_03_24_Asia	2020.2267759562842	2.3729562069991385E-4	-3.729663125433933E-5
448222_Vietnam_2020_03_15_Asia	2020.2021857923498	3.386071206999138E-4	8.227984507994189E-5
417879_Slovakia_2020_03_06_Europe	2020.1775956284152	2.3931522069991384E-4	1.2529214142231672E-6
418229_France_2020_03_12_Europe	2020.1939890710382	2.3931522069991384E-4	-1.0923729475371686E-5
443260_France_2020_04_02_Europe	2020.2513661202186	3.0216922069991383E-4	9.31199241160143E-6
414626_France_2020_02_29_Europe	2020.1612021857923	2.0184242069991385E-4	-2.404322769640401E-5
420073_Senegal_2020_03_19_Africa	2020.2131147540983	2.6899982069991386E-4	4.554777820212031E-6
443289_France_2020_03_27_Europe	2020.2349726775956	2.0385872069991385E-4	-7.682185669902574E-5
417878_Slovakia_2020_03_07_Europe	2020.1803278688524	2.3334172069991384E-4	-6.750020400598286E-6
415710_Russia_2020_03_15_Europe	2020.2021857923498	2.3201342069991386E-4	-2.431385492005807E-5
414628_France_2020_03_02_Europe	2020.1666666666667	8.440049206999136E-4	6.140603886737308E-4
430072_Russia_2020_04_08_Europe	2020.2677595628415	2.2200042069991385E-4	-8.30334584779934E-5
438040_Austria_2020_03_15_Europe	2020.2021857923498	2.5546792069991377E-4	-8.593549200581595E-7
435422_Hungary_2020_03_27_Europe	2020.2349726775956	2.2429922069991384E-4	-5.6381356699025746E-5
429256_Spain_2020_03_12_Europe	2020.1939890710382	2.2414002069991385E-4	-2.6098929475371676E-5
434535_CostaRica_2020_03_16_SouthAmerica	2020.204918032787	2.2201242069991384E-4	-3.634429673510158E-5
430101_Russia_2020_04_14_Europe	2020.2841530054645	1.8654742069991389E-4	-1.3066310936736618E-4
436100_Taiwan_2020_03_19_Asia	2020.2131147540983	2.514234206999138E-4	-1.3021622179788046E-5
438090_Austria_2020_03_23_Europe	2020.224043715847	2.2000242069991383E-4	-5.2560389439517904E-5
427319_Russia_2020_04_04_Europe	2020.2568306010928	2.1839382069991384E-4	-7.852229121826351E-5
421514_France_2020_03_20_Europe	2020.2158469945355	2.1796692069991384E-4	-4.850756399460944E-5
427323_Russia_2020_04_06_Europe	2020.2622950819673	2.1839032069991384E-4	-8.258467484812846E-5
427320_Russia_2020_04_05_Europe	2020.25956284153	2.1595062069991385E-4	-8.299493303308496E-5
418183_Hungary_2020_03_17_Europe	2020.207650273224	2.1420642069991383E-4	-4.617973854992305E-5
419235_Spain_2020_03_07_Europe	2020.1803278688524	2.1406812069991383E-4	-2.602362040059829E-5
427307_Russia_2020_03_20_Europe	2020.2158469945355	2.0990402069991383E-4	-5.657046399460945E-5
447551_India_2020_04_25	2020.3142076502731	2.0999292069991382E-4	-1.295414693312904E-4
417419_Italy_2020_03_01_Europe	2020.1639344262296	1.7646952069991388E-4	-5.1445569511447475E-5
430467_India_2020_04_03	2020.2540983606557	2.4338442069991382E-4	-5.150224940344208E-5
434539_CostaRica_2020_03_25_SouthAmerica	2020.2295081967213	1.807224206999139E-4	-9.589927306916075E-5
420074_Senegal_2020_03_20_Africa	2020.2158469945355	2.141914206999138E-4	-5.228306399460947E-5
438079_Austria_2020_03_21_Europe	2020.2185792349726	1.7849012069991388E-4	-9.001380580943085E-5
450323_India_2020_03_27	2020.2349726775956	1.4504312069991385E-4	-1.3563745669902574E-4
436726_Italy_2020_04_27_Europe	2020.3196721311476	3.7850962069991396E-4	3.4916347038622736E-5
447305_Israel_2020_03_23_Asia	2020.224043715847	1.4705942069991385E-4	-1.255033894395179E-4
417186_SouthAfrica_2020_03_07_Africa	2020.1803278688524	2.099223206999138E-4	-3.0169420400598314E-5
427337_Russia_2020_03_25_Europe	2020.2295081967213	1.3899422069991386E-4	-1.3762747306916078E-4
431102_India_2020_03_11	2020.191256830601	1.3899422069991386E-4	-1.0921528766032817E-4
430469_Greece_2020_02_29_Europe	2020.1612021857923	1.3899422069991386E-4	-8.6891427696404E-5
437197_Austria_2020_03_24_Europe	2020.2267759562842	1.7243392069991387E-4	-1.0215833125433931E-4
416143_Denmark_2020_02_28_Europe	2020.1584699453551	1.7243702069991387E-4	-5.141918588136049E-5
434372_Belgium_2020_03_26_Europe	2020.2322404371585	1.7069852069991388E-4	-1.0795261488398222E-4
418247_Spain_2020_02_26_Europe	2020.1530054644809	2.0632832069991382E-4	-1.3469002251717641E-5
418251_Spain_2020_02_25_Europe	2020.1502732240438	2.4004192069991383E-4	2.2274039563325866E-5
444463_India_2020_04_29	2020.3251366120219	2.0598062069991383E-4	-1.416715365910203E-4
443307_France_2020_04_09_Europe	2020.2704918032787	3.399455206999138E-4	3.2882199707185116E-5
435053_India_2020_04_07	2020.2650273224044	3.0728952069991383E-4	4.285083337050074E-6
444478_India_2020_04_30	2020.327868852459	2.3770642069991383E-4	-1.1197517840606379E-4
435056_India_2020_04_21	2020.3032786885246	2.715327206999138E-4	-5.9883902071782556E-5
420553_India_2020_03_03	2020.1693989071039	1.7042562069991387E-4	-6.15483531410904E-5
428672_SriLanka_2020_03_19_Asia	2020.2131147540983	2.0185762069991383E-4	-6.2587422179788E-5
445244_Bangladesh_2020_04_25_Asia	2020.3142076502731	3.7581292069991393E-4	3.627853066870971E-5
414477_CzechRepublic_2020_03_01_Europe	2020.1639344262296	1.4705942069991385E-4	-8.085566951144751E-5
434369_Belgium_2020_04_02_Europe	2020.2513661202186	2.104923206999138E-4	-8.236490758839859E-5
421574_SouthAfrica_2020_04_01_Africa	2020.2486338797814	1.745939206999139E-4	-1.1623386577357705E-4
435146_Italy_2020_04_07_Europe	2020.2650273224044	3.7366442069991393E-4	7.065998333705018E-5
416144_Denmark_2020_03_01_Europe	2020.1639344262296	1.7042732069991388E-4	-5.748776951144748E-5
436461_India_2020_04_20	2020.3005464480875	1.3496162069991384E-4	-1.9442556025696107E-4
436106_Taiwan_2020_03_30_Asia	2020.2431693989072	2.768740206999138E-4	-9.894882143712173E-6
443261_France_2020_04_03_Europe	2020.2540983606557	2.7686442069991385E-4	-1.8022249403442043E-5
415651_France_2020_03_05_Europe	2020.1748633879781	2.0992922069991386E-4	-2.610363677095536E-5
420046_France_2020_03_17_Europe	2020.207650273224	2.0992732069991386E-4	-5.045883854992302E-5
447251_Israel_2020_03_9_Asia	2020.1857923497269	3.144840206999138E-4	7.033339596931469E-5
443305_France_2020_04_13_Europe	2020.2814207650274	2.8089022069991386E-4	-3.429086755254475E-5
418645_Belgium_2020_03_21_Europe	2020.2185792349726	3.152019206999138E-4	4.669799419056907E-5
418230_France_2020_03_13_Europe	2020.1967213114754	1.8252812069991387E-4	-6.97402712901931E-5
437339_DemocraticRepublicoftheCongo_2020_04_15_Africa	2020.2868852459017	2.811908206999138E-4	-3.804915118240976E-5
420044_France_2020_03_18_Europe	2020.2103825136612	1.7849552069991385E-4	-8.392008036474448E-5
445216_Bangladesh_2020_04_28_Asia	2020.3224043715848	3.461795206999138E-4	5.568052238011292E-7
420070_Senegal_2020_03_17_Africa	2020.207650273224	2.455288206999138E-4	-1.4857338549923078E-5
417339_France_2020_03_08_Europe	2020.1830601092897	2.1011472069991385E-4	-3.2006462215863814E-5
443301_France_2020_03_23_Europe	2020.224043715847	2.0589852069991384E-4	-6.66642894395179E-5
437194_DemocraticRepublicoftheCongo_2020_04_14_Africa	2020.2841530054645	2.443378206999138E-4	-7.287270936736626E-5
427379_Belgium_2020_04_08_Europe	2020.2677595628415	2.4393392069991382E-4	-6.109995847799343E-5
418231_France_2020_03_15_Europe	2020.2021857923498	2.0812932069991385E-4	-4.819795492005808E-5
418234_France_2020_03_14_Europe	2020.1994535519125	2.0388322069991386E-4	-5.0414613105014575E-5
418217_Senegal_2020_03_13_Africa	2020.1967213114754	2.0414852069991385E-4	-4.811987129019313E-5
443308_France_2020_04_15_Europe	2020.2868852459017	3.3496552069991385E-4	1.5725548817590294E-5
435431_Hungary_2020_03_25_Europe	2020.2295081967213	2.0240802069991385E-4	-7.421367306916079E-5
418212_Senegal_2020_03_11_Africa	2020.191256830601	1.7250772069991386E-4	-7.570178766032817E-5
418213_Senegal_2020_03_12_Africa	2020.1939890710382	2.0415932069991384E-4	-4.607962947537168E-5
418210_Senegal_2020_03_10_Africa	2020.188524590164	1.7049142069991386E-4	-7.568864584550671E-5
438028_Austria_2020_03_11_Europe	2020.191256830601	1.6841762069991388E-4	-7.979188766032814E-5
438001_Austria_2020_03_03_Europe	2020.1693989071039	1.6841762069991388E-4	-6.355635314109038E-5
415156_Belgium_2020_03_01_Europe	2020.1639344262296	1.6666632069991386E-4	-6.12487695114475E-5
414631_France_2020_03_04_Europe	2020.172131147541	1.2891272069991385E-4	-1.0509069495613391E-4
430070_Russia_2020_04_07_Europe	2020.2650273224044	3.834234206999138E-4	8.041898333705004E-5
438017_Austria_2020_03_07_Europe	2020.1803278688524	3.0112182069991385E-4	6.1030079599401726E-5
438059_Austria_2020_03_17_Europe	2020.207650273224	3.0112182069991385E-4	4.073566145007697E-5
438031_Austria_2020_03_13_Europe	2020.1967213114754	2.991055206999139E-4	4.6837128709806904E-5
437995_Austria_2020_02_28_Europe	2020.1584699453551	2.9708922069991386E-4	7.32330141186395E-5
437993_Austria_2020_02_27_Europe	2020.155737704918	2.950729206999139E-4	7.324615593346098E-5
438019_Austria_2020_03_08_Europe	2020.1830601092897	2.950729206999139E-4	5.295173778413622E-5
438003_Austria_2020_03_04_Europe	2020.172131147541	2.950729206999139E-4	6.106950504386612E-5
437996_Austria_2020_03_02_Europe	2020.1666666666667	2.950729206999139E-4	6.512838867373108E-5
438011_Austria_2020_03_06_Europe	2020.1775956284152	2.950729206999139E-4	5.701062141422322E-5
438007_Austria_2020_03_05_Europe	2020.1748633879781	3.5598922069991377E-4	1.1995636322904455E-4
435150_Italy_2020_04_08_Europe	2020.2677595628415	5.240069206999143E-4	2.189730415220071E-4
419306_Japan_2020_03_20_Asia	2020.2158469945355	2.9926342069991384E-4	3.278893600539056E-5
419308_Japan_2020_03_19_Asia	2020.2131147540983	3.6468502069991374E-4	1.0023997782021191E-4
416486_Spain_2020_03_02_Europe	2020.1666666666667	2.954412206999139E-4	6.549668867373106E-5
418259_Italy_2020_03_14_Europe	2020.1994535519125	3.271016206999138E-4	7.280378689498534E-5
419301_Japan_2020_03_11_Asia	2020.191256830601	2.5960052069991387E-4	1.1391012339671846E-5
437932_Austria_2020_02_24_Europe	2020.1475409836066	2.555679206999138E-4	3.982948137814732E-5
450289_Russia_2020_04_23_Europe	2020.308743169399	2.849928206999139E-4	-5.0482685701647395E-5
450255_Russia_2020_04_20_Europe	2020.3005464480875	2.809785206999139E-4	-4.840866025696103E-5
428855_Gambia_2020_03_17_Africa	2020.207650273224	3.129494206999138E-4	5.256326145007691E-5
436686_SouthAfrica_2020_03_27_Africa	2020.2349726775956	4.128392206999138E-4	1.3215864330097423E-4
421275_Russia_2020_03_18_Europe	2020.2103825136612	4.442861206999138E-4	1.8187051963525544E-4
434538_CostaRica_2020_03_20_SouthAmerica	2020.2158469945355	3.813921206999138E-4	1.1491763600539052E-4
437939_Austria_2020_04_06_Europe	2020.2622950819673	4.466055206999138E-4	1.4563052515187148E-4
427308_Russia_2020_03_24_Europe	2020.2267759562842	3.1239552069991383E-4	3.7803268745660644E-5
430468_India_2020_03_21	2020.2185792349726	2.789361206999139E-4	1.0432194190569167E-5
443278_France_2020_03_29_Europe	2020.24043715847	3.144125206999138E-4	2.967305967110928E-5
443282_France_2020_03_22_Europe	2020.22131147541	3.144176206999138E-4	4.388425237552559E-5
422416_Taiwan_2020_03_18_Asia	2020.2103825136612	2.809490206999139E-4	1.8533419635255574E-5
418802_Australia_2020_03_18_Oceania	2020.2103825136612	2.8498392069991387E-4	2.2568319635255538E-5
413647_Portugal_2020_03_01_Europe	2020.1639344262296	2.8498392069991387E-4	5.706883048855251E-5
416475_Belgium_2020_03_03_Europe	2020.1693989071039	2.870002206999139E-4	5.502624685890963E-5
437519_CzechRepublic_2020_03_16_Europe	2020.204918032787	2.870002206999139E-4	2.8643503264898468E-5
438068_Austria_2020_03_19_Europe	2020.2131147540983	3.559370206999138E-4	9.149197782021198E-5
438054_Austria_2020_03_16_Europe	2020.204918032787	3.224723206999138E-4	6.411560326489838E-5
438111_Austria_2020_03_26_Europe	2020.2322404371585	2.8901652069991386E-4	1.036538511601777E-5
437953_Austria_2020_03_25_Europe	2020.2295081967213	2.870002206999139E-4	1.0378526930839255E-5
450246_Russia_2020_04_19_Europe	2020.2978142076502	3.478773206999138E-4	2.0519581558082383E-5
436104_Taiwan_2020_03_26_Asia	2020.2322404371585	3.418264206999138E-4	6.317528511601771E-5
424636_Belgium_2020_04_03_Europe	2020.2540983606557	3.466943206999138E-4	5.1807650596557924E-5
419302_Japan_2020_03_12_Asia	2020.1939890710382	2.4750272069991384E-4	-2.7362294753716836E-6
431240_China_2020_03_16_Asia	2020.204918032787	2.770546206999139E-4	1.8697903264898452E-5
450247_Russia_2020_04_16_Europe	2020.2896174863388	2.3943752069991386E-4	-8.183189299723116E-5
430110_Russia_2020_04_15_Europe	2020.2868852459017	2.3742122069991386E-4	-8.18187511824097E-5
422427_Kuwait_2020_03_16_Asia	2020.204918032787	2.3742122069991386E-4	-2.0935496735101567E-5
431117_India_2020_03_20	2020.2158469945355	2.3742122069991386E-4	-2.9053263994609425E-5
412972_Mexico_2020_02_27_NorthAmerica	2020.155737704918	2.3742122069991386E-4	1.5594455933460948E-5
436684_SouthAfrica_2020_03_31_Africa	2020.2459016393443	3.0470052069991383E-4	1.5902176041244337E-5
436718_Italy_2020_03_19_Europe	2020.2131147540983	2.710212206999139E-4	6.576177820212059E-6
450265_Russia_2020_04_21_Europe	2020.3032786885246	3.357865206999138E-4	4.369897928217456E-6
450287_Russia_2020_04_22_Europe	2020.3060109289618	2.708767206999139E-4	-6.256934388660393E-5
445080_USA_2020_03_21_NorthAmerica	2020.2185792349726	2.668431206999139E-4	-1.660805809430854E-6
434572_CzechRepublic_2020_04_14_Europe	2020.2841530054645	2.3742122069991386E-4	-7.97893093673662E-5
436731_Italy_2020_04_26_Europe	2020.3169398907103	4.3660592069991384E-4	9.504208885366611E-5
435305_Vietnam_2020_03_07_Asia	2020.1803278688524	2.3742122069991386E-4	-2.670520400598265E-6
417015_Belgium_2020_03_13_Europe	2020.1967213114754	3.0487412069991383E-4	5.2605728709806854E-5
418651_Belgium_2020_03_22_Europe	2020.22131147541	2.731625206999139E-4	2.6291523755256406E-6
436719_Italy_2020_03_20_Europe	2020.2158469945355	4.2127122069991383E-4	1.5479673600539054E-4
436724_Italy_2020_03_21_Europe	2020.2185792349726	4.380417206999138E-4	1.695377941905691E-4
419311_Japan_2020_03_13_Asia	2020.1967213114754	2.668643206999139E-4	1.4595928709806925E-5
443280_France_2020_04_01_Europe	2020.2486338797814	2.6684292069991387E-4	-2.3984865773577077E-5
416142_Denmark_2020_02_26_Europe	2020.1530054644809	2.668471206999139E-4	4.7049797748282434E-5
430084_Russia_2020_04_09_Europe	2020.2704918032787	2.6281172069991387E-4	-4.425160029281484E-5
428368_Turkey_2020_04_16_Asia	2020.2896174863388	3.027165206999138E-4	-1.8552892997231196E-5
419304_Japan_2020_03_17_Asia	2020.207650273224	2.3742122069991386E-4	-2.296493854992302E-5
434546_USA_2020_03_24_NorthAmerica	2020.2267759562842	2.3742122069991386E-4	-3.717103125433933E-5
418257_Italy_2020_03_17_Europe	2020.207650273224	2.3742122069991386E-4	-2.296493854992302E-5
435153_Italy_2020_04_09_Europe	2020.2704918032787	2.9847052069991386E-4	-8.592800292814848E-6
435145_Italy_2020_03_24_Europe	2020.2267759562842	3.318313206999138E-4	5.723906874566064E-5
427352_Belgium_2020_04_06_Europe	2020.2622950819673	2.948050206999139E-4	-6.169974848128424E-6
428482_India_2020_04_08	2020.2677595628415	4.2934322069991386E-4	1.243093415220066E-4
426580_Brazil_2020_03_13_SouthAmerica	2020.1967213114754	2.5721492069991385E-4	4.946528709806868E-6
406862_Germany_2020_01_28_Europe	2020.0737704918033	9.135722069991386E-5	-6.958628961923092E-5
437300_Austria_2020_04_14_Europe	2020.2841530054645	1.5620562069991386E-4	-1.610049093673662E-4
417880_Slovakia_2020_03_08_Europe	2020.1830601092897	7.796737930008614E-5	-1.6415380361569151E-4
404228_China_2020_01_17_Asia	2020.0437158469945	1.5115679300086139E-5	-1.2350397105491244E-4
421224_China_2020_01_23_Asia	2020.0601092896175	1.9148279300086138E-5	-1.316480219445073E-4
404227_China_2020_01_16_Asia	2020.0409836065573	8.402967930008613E-5	-5.2560529240090986E-5
402124_China_2019_12_30_Asia	2019.9945205479453	1.9148279300086138E-5	-8.293029815761208E-5
403963_Thailand_2020_01_13_Asia	2020.032786885246	1.9148279300086138E-5	-1.1135360379540457E-4
430440_Malaysia_2020_03_05_Asia	2020.1748633879781	1.9148279300086138E-5	-2.168845781707831E-4
NC045512_China_2019_12_Asia	2019.9945205479453	1.9148279300086138E-5	-8.293029815761208E-5
430441_Malaysia_2020_02_29_Asia	2020.1612021857923	1.9148279300086138E-5	-2.0673736909623174E-4
403962_Thailand_2020_01_08_Asia	2020.01912568306	1.9148279300086138E-5	-1.0120639472085322E-4
410531_Japan_2020_01_25_Asia	2020.0655737704917	1.9148279300086138E-5	-1.357069055741502E-4
412459_China_2020_01_08_Asia	2020.01912568306	1.9049027930008612E-4	7.013560527914677E-5
416425_China_2020_02_03_Asia	2020.0901639344263	1.905566793000861E-4	1.7436518091346477E-5
410218_Taiwan_2020_02_05_Asia	2020.0956284153006	9.006067930008611E-5	-8.711836553829642E-5
411902_Cambodia_2020_01_27_Asia	2020.0710382513662	5.6703779300086155E-5	-1.0221028920423718E-4
421225_China_2020_01_22_Asia	2020.0573770491803	2.5197179300086137E-5	-1.2356968012968583E-4
408514_China_2020_01_01_Asia	2020.0	5.6703779300086155E-5	-4.9444802016436895E-5
447621_Taiwan_2020_04_13_Asia	2020.2814207650274	9.208617930008612E-5	-2.2309490895237248E-4
437190_Indonesia_2020_03_26_Asia	2020.2322404371585	5.872007930008616E-5	-2.1993105628380995E-4
447253_Taiwan_2020_03_11_Asia	2020.191256830601	6.275267930008616E-5	-1.8545682906015586E-4
435281_Indonesia_2020_03_17_Asia	2020.207650273224	1.295776793000861E-4	-1.3080847994975079E-4
437191_Indonesia_2020_03_27_Asia	2020.2349726775956	6.073637930008616E-5	-2.1994419809885342E-4
418800_Belgium_2020_03_10_Europe	2020.188524590164	1.326756793000861E-4	-1.1350438724533446E-4
418633_Belgium_2020_03_17_Europe	2020.207650273224	1.011690793000861E-4	-1.5921707994975078E-4
416488_Poland_2020_03_03_Europe	2020.1693989071039	1.306593793000861E-4	-1.0131459454091818E-4
437972_Austria_2020_03_18_Europe	2020.2103825136612	1.620631793000861E-4	-1.0035242176457225E-4
419227_HongKong_2020_02_15_Asia	2020.122950819672	3.1246079300086136E-5	-1.6622738368739912E-4
408486_China_2020_01_11_Asia	2020.0273224043715	6.476897930008616E-5	-6.16740201655396E-5
408669_Japan_2020_01_29_Asia	2020.0765027322404	1.6512117930008612E-4	2.148227166119893E-6
431101_India_2020_03_01	2020.1639344262296	1.985116793000861E-4	-2.940341091127525E-5
435282_Indonesia_2020_03_19_Asia	2020.2131147540983	1.0232447930008609E-4	-1.6212056357961573E-4
437192_Indonesia_2020_04_01_Asia	2020.2486338797814	2.026939793000861E-4	-8.813380717340483E-5
430444_Malaysia_2020_02_12_Asia	2020.1147540983607	1.0418287930008608E-4	-8.720225824271276E-5
416907_Malaysia_2020_02_06_Asia	2020.0983606557377	1.0418287930008608E-4	-7.502560735333995E-5
430443_Malaysia_2020_01_28_Asia	2020.0737704918033	1.336801793000861E-4	-2.726333101905868E-5
416829_Malaysia_2020_01_24_Asia	2020.0628415300546	1.336678793000861E-4	-1.915786375932877E-5
421221_China_2020_03_15_Asia	2020.2021857923498	3.485663793000865E-4	9.223910368011455E-5
413016_Brazil_2020_02_28_SouthAmerica	2020.1584699453551	2.1477567930008607E-4	-9.08052728118829E-6
422409_Taiwan_2020_03_13_Asia	2020.1967213114754	2.462837793000861E-4	-5.984612690020899E-6
438083_Austria_2020_03_22_Europe	2020.22131147541	2.127593793000861E-4	-5.777398902430213E-5
437303_Austria_2020_04_17_Europe	2020.292349726776	2.462837793000861E-4	-7.701507621188039E-5
428673_SriLanka_2020_03_31_Asia	2020.2459016393443	2.420901793000861E-4	-4.6708165358583394E-5
418243_Spain_2020_02_28_Europe	2020.1584699453551	2.0906497930008608E-4	-1.4791227281188283E-5
416503_France_2020_03_01_Europe	2020.1639344262296	2.085046793000861E-4	-1.9410410911275254E-5
415643_Georgia_2020_03_10_Europe	2020.188524590164	1.7520387930008608E-4	-7.097618724533449E-5
415641_Georgia_2020_02_27_Europe	2020.155737704918	1.436972793000861E-4	-7.812948546636681E-5
410546_Italy_2020_01_31_Europe	2020.0819672131147	1.101743793000861E-4	-5.6857456463745086E-5
415709_China_2020_01_25_Asia	2020.0655737704917	1.3764837930008608E-4	-1.7206805574150244E-5
410545_Italy_2020_01_29_Europe	2020.0765027322404	1.063570793000861E-4	-5.6615872833880136E-5
419247_HongKong_2020_02_24_Asia	2020.1475409836066	3.1538897930008644E-4	9.965053997831993E-5
419245_HongKong_2020_02_22_Asia	2020.1420765027322	4.8233917930008653E-4	2.70659623608185E-4
418815_HongKong_2020_02_09_Asia	2020.1065573770493	2.4686367930008607E-4	6.156686720197363E-5
417181_HongKong_2020_02_05_Asia	2020.0956284153006	1.1349327930008612E-4	-6.368576553829642E-5
419222_HongKong_2020_02_11_Asia	2020.1120218579235	1.8003537930008607E-4	-9.32031642789132E-6
419224_HongKong_2020_02_13_Asia	2020.1174863387978	1.103896793000861E-4	-8.30249000575342E-5
408977_Australia_2020_01_25_Oceania	2020.0655737704917	7.686677930008615E-5	-7.798840557415018E-5
421234_China_2020_01_21_Asia	2020.0546448087432	1.063570793000861E-4	-4.0380338314642376E-5
411220_France_2020_01_28_Europe	2020.0737704918033	1.0232447930008609E-4	-5.861903101905869E-5
407079_Finland_2020_01_29_Europe	2020.0765027322404	3.729497930008614E-5	-1.2567797283388009E-4
419228_HongKong_2020_02_17_Asia	2020.1284153005465	7.485047930008617E-5	-1.2668186731726403E-4
419231_HongKong_2020_02_19_Asia	2020.1338797814208	1.0875307930008608E-4	-9.683815094712907E-5
413594_Australia_2020_02_28_Oceania	2020.1584699453551	7.428037930008617E-5	-1.495758272811882E-4
413522_India_2020_01_27	2020.0710382513662	2.0460767930008609E-4	4.569361079576276E-5
408482_China_2020_01_19_Asia	2020.049180327869	2.860785793000864E-4	1.4340004531500085E-4
413213_Australia_2020_02_29_Oceania	2020.1612021857923	2.941406793000864E-4	6.825503090376856E-5
450515_Lebanon_2020_03_11_Asia	2020.191256830601	3.927465793000865E-4	1.4453707093984447E-4
413597_Australia_2020_03_02_Oceania	2020.1666666666667	2.6061777930008615E-4	3.0673247273903335E-5
416458_Kuwait_2020_03_02_Asia	2020.1666666666667	3.256487793000865E-4	9.570424727390367E-5
421663_India_2020_03_10	2020.188524590164	4.242057793000865E-4	1.7802571275466595E-4
415644_Georgia_2020_02_28_Europe	2020.1584699453551	3.571584793000865E-4	1.3330227271881212E-4
435105_India_2020_03_17	2020.207650273224	3.571584793000865E-4	9.677232005024961E-5
424363_India_2020_03_12	2020.1939890710382	3.866532793000865E-4	1.36414329124801E-4
422413_Taiwan_2020_03_16_Asia	2020.204918032787	4.181658793000865E-4	1.5980916186507106E-4
414520_Germany_2020_03_02_Europe	2020.1666666666667	3.1758357930008644E-4	8.763904727390363E-5
442044_Iran_2020_03_26_Asia	2020.2322404371585	3.895208793000865E-4	1.108697437161904E-4
428670_SriLanka_2020_03_16_Asia	2020.204918032787	3.886815793000865E-4	1.3032486186507109E-4
442523_Iran_2020_03_09_Asia	2020.1857923497269	2.860754793000864E-4	4.1924854569487264E-5
413599_Australia_2020_03_04_Oceania	2020.172131147541	2.8821007930008636E-4	5.42066636440386E-5
424366_Turkey_2020_03_17_Asia	2020.207650273224	2.505362793000861E-4	-9.849879949750794E-6
447252_Taiwan_2020_02_25_Asia	2020.1502732240438	4.493620793000866E-4	2.3159419816349864E-4
413490_NewZealand_2020_02_27_Oceania	2020.155737704918	2.149955793000861E-4	-6.831185466366822E-6
413600_Australia_2020_03_03_Oceania	2020.1693989071039	2.4665727930008605E-4	1.4683305459081784E-5
422407_Taiwan_2020_03_04_Asia	2020.172131147541	2.4449037930008606E-4	1.0486963644038298E-5
447622_Taiwan_2020_04_27_Asia	2020.3196721311476	3.886785793000865E-4	4.50853056387953E-5
447860_India_2020_04_16	2020.2896174863388	2.565881793000861E-4	-6.468123439705892E-5
437438_India_2020_04_24	2020.311475409836	4.557198793000865E-4	1.1821493108370374E-4
447859_India_2020_04_15	2020.2868852459017	4.221924793000865E-4	1.0295250741776293E-4
428856_Gambia_2020_03_21_Africa	2020.2185792349726	2.2508157930008609E-4	-4.342234720925865E-5
447572_India_2020_04_01	2020.2486338797814	2.901125793000864E-4	-7.152071734045531E-7
447863_India_2020_04_14	2020.2841530054645	3.236354793000865E-4	6.424949232806444E-6
450321_India_2020_04_04	2020.2568306010928	2.9011107930008637E-4	-6.805032618090981E-6
447580_India_2020_04_13	2020.2814207650274	3.571659793000865E-4	4.198489104762789E-5
438139_India_2020_03_25	2020.2295081967213	2.190326793000861E-4	-5.758901446898854E-5
445000_Guam_2020_03_20_NorthAmerica	2020.2158469945355	2.505392793000861E-4	-1.5935205394437206E-5
447556_India_2020_03_30	2020.2431693989072	2.8607847930008643E-4	-6.90423543539564E-7
447858_India_2020_04_06	2020.2622950819673	3.196028793000865E-4	1.862788375204421E-5
450330_India_2020_04_02	2020.2513661202186	2.525555793000861E-4	-4.03016489882263E-5
431784_China_2020_03_18_Asia	2020.2103825136612	7.516418793000855E-4	4.892262782354272E-4
431783_China_2020_03_19_Asia	2020.2131147540983	2.8406367930008643E-4	1.96186364203846E-5
444998_Guam_2020_03_26_NorthAmerica	2020.2322404371585	3.1557337930008644E-4	3.6922243716190346E-5
435283_Indonesia_2020_03_30_Asia	2020.2431693989072	1.418977793000861E-4	-1.448711235435399E-4
416608_Japan_2020_02_17_Asia	2020.1284153005465	1.0837337930008609E-4	-9.315896731726411E-5
416603_Japan_2020_02_16_Asia	2020.1256830601094	1.4391257930008606E-4	-5.559032550244268E-5
413459_Japan_2020_02_20_Asia	2020.136612021858	1.124059793000861E-4	-9.521469276195051E-5
416566_Japan_2020_02_15_Asia	2020.122950819672	1.439140793000861E-4	-5.355938368739916E-5
411218_France_2020_02_02_Europe	2020.0874316939892	1.398814793000861E-4	-3.120924009361004E-5
408430_France_2020_01_29_Europe	2020.0765027322404	1.398814793000861E-4	-2.3091472833880136E-5
429853_China_2020_01_28_Asia	2020.0737704918033	1.7321997930008607E-4	1.2276468980941297E-5
408976_Australia_2020_01_22_Oceania	2020.0573770491803	1.0635707930008608E-4	-4.240978012968589E-5
430737_China_2020_02_25_Asia	2020.1502732240438	4.764709793000865E-4	2.5870309816349854E-4
412982_China_2020_02_07_Asia	2020.1010928961748	2.088604793000861E-4	2.7622550831838598E-5
408489_Taiwan_2020_01_31_Asia	2020.0819672131147	1.184563793000861E-4	-4.8575456463745086E-5
430725_China_2020_01_29_Asia	2020.0765027322404	2.871082793000865E-4	1.2413532716612025E-4
430738_China_2020_02_05_Asia	2020.0956284153006	2.2076987930008606E-4	4.359083446170352E-5
430730_China_2020_01_31_Asia	2020.0819672131147	1.8926327930008605E-4	2.2231443536254868E-5
413523_India_2020_01_31	2020.0819672131147	2.482381793000861E-4	8.12063435362549E-5
416042_China_2020_01_26_Asia	2020.068306010929	1.1442377930008609E-4	-4.246084738941578E-5
408484_China_2020_01_15_Asia	2020.0382513661202	2.564045793000861E-4	1.2184381257473044E-4
408485_China_2020_01_18_Asia	2020.0464480874316	5.268416793000859E-4	3.8619258713004385E-4
445084_USA_2020_03_25_NorthAmerica	2020.2295081967213	5.284628793000859E-4	2.518411855310113E-4
422415_Taiwan_2020_03_17_Asia	2020.207650273224	5.284628793000859E-4	2.6807672005024904E-4
417176_HongKong_2020_01_21_Asia	2020.0546448087432	4.2396707930008665E-4	2.772296616853582E-4
427767_Australia_2020_03_22_Oceania	2020.22131147541	3.972746793000866E-4	1.2674131097569836E-4
416485_Spain_2020_02_27_Europe	2020.155737704918	3.2840917930008644E-4	1.0658241453363352E-4
417034_Brazil_2020_03_16_SouthAmerica	2020.204918032787	3.601882793000866E-4	1.0183156186507116E-4
419234_Spain_2020_03_03_Europe	2020.1693989071039	2.9185887930008645E-4	5.988490545908218E-5
414623_France_2020_02_25_Europe	2020.1502732240438	3.2134917930008646E-4	1.035812981634985E-4
419709_Spain_2020_03_04_Europe	2020.172131147541	3.226295793000864E-4	8.862616364403866E-5
418246_Spain_2020_03_01_Europe	2020.1639344262296	2.2427717930008606E-4	-3.6379109112753025E-6
438070_Austria_2020_03_20_Europe	2020.2158469945355	1.8953477930008607E-4	-7.693970539443721E-5
419230_Spain_2020_03_05_Europe	2020.1748633879781	1.5601187930008612E-4	-8.00209781707831E-5
417924_Colombia_2020_03_11_SouthAmerica	2020.191256830601	2.2104137930008608E-4	-2.716812906015595E-5
414577_Chile_2020_03_02_SouthAmerica	2020.1666666666667	2.5456577930008605E-4	2.4621247273903238E-5
444493_Uruguay_2020_03_13_SouthAmerica	2020.1967213114754	1.8751847930008607E-4	-6.47499126900209E-5
426364_Mexico_2020_03_12_NorthAmerica	2020.1939890710382	3.236293793000865E-4	7.339042912480096E-5
447593_Taiwan_2020_04_01_Asia	2020.2486338797814	3.905024793000866E-4	9.967469282659564E-5
444994_USA_2020_03_11_NorthAmerica	2020.191256830601	2.565820793000861E-4	8.372570939844048E-6
412970_USA_2020_02_24_NorthAmerica	2020.1475409836066	2.5456577930008605E-4	3.8827339978319544E-5
447592_Taiwan_2020_03_29_Asia	2020.24043715847	4.5344957930008655E-4	1.68710118271282E-4
416886_Malaysia_2020_02_04_Asia	2020.0928961748634	1.8550217930008605E-4	1.0352576276524965E-5
416885_Malaysia_2020_01_30_Asia	2020.0792349726776	1.8664737930008607E-4	2.1644985351076338E-5
407976_Belgium_2020_02_03_Europe	2020.0901639344263	1.1644007930008609E-4	-5.6680081908653545E-5
429854_China_2020_02_01_Asia	2020.0846994535518	1.1644007930008609E-4	-5.262119827856655E-5
437757_SaudiArabia_2020_04_01_Asia	2020.2486338797814	2.5053317930008606E-4	-4.029460717340489E-5
450341_Bangladesh_2020_05_13_Asia	2020.363387978142	3.5110487930008644E-4	-2.4959463399680298E-5
450342_Bangladesh_2020_05_08_Asia	2020.3497267759562	4.1796497930008655E-4	5.2047845674871166E-5
450324_India_2020_03_26	2020.2322404371585	2.4851687930008603E-4	-3.0134256283810058E-5
407896_Australia_2020_01_30_Oceania	2020.0792349726776	2.4851837930008606E-4	8.351598535107633E-5
408666_Japan_2020_01_31_Asia	2020.0819672131147	1.8146957930008606E-4	1.4437743536254875E-5
