## Supplementary material for "SARS-CoV-2 sequence typing, evolution and signatures of selection using CoVa, a Python-based command-line utility": Sup. table 4

Peptide	Change	Genomes
nsp3	S1197R	16
nsp3	S697F	13
RDRp	V880I	11
S	R78M	9
S	K77M	8
S	E583D	6
nsp8	Q198H	6
nsp3	S716I	5
proteinase	N142L	5
RDRp	L329I	5
nsp2	S301F	4
orf3a	S74F	3
nsp2	A159V	3
nsp2	M609I	3
helicase	Y253H	3
endoRNAse	G20V	3
endoRNAse	V148A	3
S	M177I	2
S	A243S	2
S	Q271R	2
S	A706S	2
S	G1124V	2
S	C1243F	2
orf3a	D155Y	2
orf3a	S171L	2
E	V75F	2
orf8	E110*	2
N	S33I	2
N	R191L	2
nsp2	K347N	2
nsp3	P340S	2
nsp3	P1228L	2
nsp3	S1424P	2
proteinase	L75F	2
RDRp	S6L	2
RDRp	E278D	2
helicase	K40R	2
exonuclease	P158S	2
exonuclease	V460L	2
endoRNAse	K34T	2
nsp11	S6L	2
