## Supplementary material for "SARS-CoV-2 sequence typing, evolution and signatures of selection using CoVa, a Python-based command-line utility": Sup. table 5

peptides	india	austria	france	russia	china	taiwan	saudi_arabia	belgium	italy	spain	israel	usa	japan
methyltransferase	1.227	-0.37	-2.172	1.227	-1.958	0	-2.244	1.227	0	1.227	-2.386	0	1.227
nsp11	1.227	0	0	0	0	0	0	0	0	0	0	0	0
orf8	0.727	1.227	-0.513	-0.441	0	0	0.584	0	-2.815	1.227	0	1.227	1.227
nsp10	0.441	1.227	-2.815	1.227	-2.815	-2.815	0	0	0	0	0	0	0
orf3a	0.357	0	0.584	-0.513	0	-0.227	-0.441	0.143	1.227	-0.37	-0.513	0	0
N	0.143	0.143	-0.227	0.656	0	-0.37	0.214	-0.37	0	-0.37	0.143	-0.37	-0.227
orf10	0	0	-2.815	-7.125	-7.125	1	0	0	0	0	0	-2.815	-0.143
leader	0	-2.315	2.815	-1.227	-2.815	1.227	1.227	-0.656	-1.227	-1.227	-1.227	-0.37	2.815
nsp9	0	-2.244	-0.656	1	-2.815	-7.125	1.227	1.227	0	0	0	-7.125	-7.125
RDRp	0	-0.37	-0.727	-0.37	0.727	0.143	0.727	-0.656	1.227	-0.441	0.143	0.143	-0.513
nsp7	0	-2.815	-0.513	0	0	1	0	-2.815	0	0	1.227	-0.441	0
nsp2	0	0.441	0.727	0.727	0.798	-0.227	-0.513	0.656	-0.227	0	-2.386	0.584	-2.815
orf7b	0	1.227	1.227	0	1.227	0	0	0	1.227	0	-2.815	0	-2.815
proteinase	0	-0.37	-0.513	1.227	0.584	1.227	-2.815	1.227	-2.815	0	0	1.227	0
nsp8	-0.227	1.227	0.143	0	1	-2.172	1.227	-0.441	0	0	0	1.227	0
nsp6	-0.37	1.227	0.357	-2.244	-0.227	1.227	-2.815	1.227	1.227	-0.37	0	1.227	-0.37
nsp4	-0.37	-0.37	-0.37	-2.815	-2.315	-2.244	-0.656	-0.656	1.227	-0.727	1.227	-2.529	-0.584
nsp3	-0.37	-0.227	-0.584	0.143	-0.227	-0.441	-0.441	-0.513	0.727	-0.37	-2.244	-0.227	-0.37
S	-0.37	0	0	-0.441	-0.37	-2.244	-2.244	0	-2.244	-0.37	1.227	-2.101	-0.227
helicase	-0.37	-0.441	-0.37	-2.815	-0.37	-0.513	0.584	-0.227	-0.37	1.227	-2.815	0.143	0
M	-0.37	-0.441	-0.513	-2.386	-0.441	-2.386	-2.815	1.227	1.227	-7.125	0	-2.815	-2.815
endoRNAse	-0.37	-0.441	-0.37	-2.172	1.227	-2.815	1.227	-0.227	0	-7.125	-0.441	0	0
orf7a	-0.441	-2.815	0.286	-0.513	-2.101	1.227	1.227	1.227	0	0	0	1.227	0
exonuclease	-0.656	0.143	0	-0.227	-0.584	-0.513	-2.601	-0.441	-0.727	-2.815	-2.172	0.656	-0.143
E	-2.172	1.227	0	1.227	-2.815	-2.815	-0.37	-2.815	0	0	0	1.227	0
orf6	-2.815	0	1.227	0	-0.227	0	1.227	0	-2.815	-2.815	0	0	1.227
